# Multiomic Analysis Reveals Molecular Pathways Associated with Intestinal Aggregation of α-Synuclein

**DOI:** 10.1101/2025.08.27.672706

**Authors:** Julia M. Balsamo, Ying Yan, Dylan Thai, Stephanie M. Cologna, Elizabeth N. Bess

**Affiliations:** Department of Chemistry, University of California, Irvine, CA 92617, USA; Department of Chemistry, University of Illinois Chicago, Chicago, IL 60607, USA; Laboratory for Integrative Neuroscience, University of Illinois Chicago, Chicago, IL, 60607; Department of Molecular Biology and Biochemistry, University of California, Irvine, CA 92617, USA

**Keywords:** α-synuclein, Parkinson’s disease, enteroendocrine cells, dopamine, nitrite, ROS, gut microbiome

## Abstract

Aggregates of the protein α-synuclein may initially form in the gut before propagating to the brain in Parkinson’s disease. Indeed, our prior work supports that enteroendocrine cells, specialized intestinal epithelial cells, could play a key role in the development of this disease. Enteroendocrine cells natively express α-synuclein and synapse with enteric neurons as well as the vagus nerve. Severing the vagus nerve reduces the load of α-synuclein aggregates in the brain, suggesting that this nerve is a conduit for gut-to-brain spread. Enteroendocrine cells line the gut lumen, as such, they are in constant contact with metabolites of the gut microbiota. We previously found that when enteroendocrine cells are exposed to nitrite—a potent oxidant produced by gut bacterial *Enterobacteriaceae*—a biochemical pathway is initiated that results in α-synuclein aggregation. Here, we determined that dopamine production is critical to this mechanism of nitrite-induced α-synuclein aggregation. Using enteroendocrine cells, we modulated dopamine biosynthesis and profiled the cellular proteome and lipidome. Proteomic signatures in dopamine-free cells were distinctly different than in enteroendocrine cells, highlighting pathways relevant to intestinal development of Parkinson’s disease. Intriguingly, we observed that enteroendocrine cells maintain viability upon exposure to nitrite and in the presence of α-synuclein aggregates. This cellular robustness suggests that dopamine-producing enteroendocrine cells may be a reservoir of toxic α-synuclein aggregates, which can spread through a prion-like process. As a possible antidote, our findings show that benserazide—a chemical inhibitor of dopamine biosynthesis—limits formation of these aggregates in enteroendocrine cells. These studies lay a foundation for mechanistically informed therapeutic targets to prevent intestinal formation of α-synuclein aggregates before they spread to the brain.

**For Table of Contents Use Only:** 
