## Supplemental Table 2 for "Multiomic Analysis Reveals Molecular Pathways Associated with Intestinal Aggregation of α-Synuclein"

### Sheet: nitrite-treated unique protein
Accession	Protein Name
Q61112	45 kDa calcium-binding protein
A2RTL5	Arginine/serine-rich coiled-coil protein 2
Q8K354	Carbonyl reductase [NADPH] 3
Q6X893	Choline transporter-like protein 1
Q8BZ98	Dynamin-3
Q9ERY9	Ergosterol biosynthetic protein 28 homolog
P62509	Estrogen-related receptor gamma
O35250	Exocyst complex component 7
Q9ES89	Exostosin-like 2
Q5SRY7	F-box/WD repeat-containing protein 11
Q9ESY9	Gamma-interferon-inducible lysosomal thiol reductase
Q63ZV0	Insulinoma-associated protein 1
A2AG50	MAP7 domain-containing protein 2
Q9CQ86	Migration and invasion enhancer 1
Q9WUP4	Polyprenol reductase
Q9D945	Protein LLP homolog
Q8CGA0	Protein phosphatase 1F
Q9CY18	Sorting nexin-7
Q8BGN8	Synaptoporin
Q9D937	Uncharacterized protein C11orf98 homolog
Q9CQF8	Large ribosomal subunit protein mL63
Q9D903	Probable rRNA-processing protein EBP2
Q9D1C1	Ubiquitin-conjugating enzyme E2 C
Q9CPP0	Nucleoplasmin-3
P22315	Ferrochelatase, mitochondrial
Q9R1Q6	Transmembrane protein 176B
P12763	Alpha-2-HS-glycoprotein
P70297	Signal transducing adapter molecule 1
Q61543	Golgi apparatus protein 1
P02768	Serum albumin
P02769	Serum albumin
Q921H9	Cytochrome c oxidase assembly factor 7
Q9D187	Cytosolic iron-sulfur assembly component 2B
Q8CIB9	N-acetyltransferase ESCO2
P07724	Albumin
P18608	Non-histone chromosomal protein HMG-14
Q62283	Tetraspanin-7
Q9Z2C4	Myotubularin-related protein 1
P02088	Hemoglobin subunit beta-1
Q9D902	General transcription factor IIE subunit 2
Q91VU0	Protein FAM3C
Q99JY0	Trifunctional enzyme subunit beta, mitochondrial
Q8BWG8	Beta-arrestin-1
Q80UW2	F-box only protein 2
Q3UWA6	Guanylyl cyclase C
P01942	Hemoglobin subunit alpha
Q8K0C4	Lanosterol 14-alpha demethylase
Q99L27	GMP reductase 2
Q9QY33	Tetraspanin-3
Q64337	Sequestosome-1
P35908	Keratin, type II cytoskeletal 2 epidermal
Q99LJ1	Tissue alpha-L-fucosidase
Q9D7S7	Large ribosomal subunit protein eL22-like 1
Q9DCA5	Ribosome biogenesis protein BRX1 homolog
P15864	Histone H1.2
O70566	Protein diaphanous homolog 2
Q80T79	CUB and sushi domain-containing protein 3
Q9CQR4	Acyl-coenzyme A thioesterase 13
Q8K009	Mitochondrial 10-formyltetrahydrofolate dehydrogenase
Q8CAK3	Shiftless antiviral inhibitor of ribosomal frameshifting protein homolog
Q9D154	Leukocyte elastase inhibitor A
P29595	NEDD8
Q91WE2	PSME3-interacting protein
P43275	Histone H1.1
Q8BGS0	Protein MAK16 homolog
P70295	Lipid droplet-regulating VLDL assembly factor AUP1
Q9DBE9	pre-rRNA 2'-O-ribose RNA methyltransferase FTSJ3
Q64152-2	Isoform 2 of Transcription factor BTF3
P17665	Cytochrome c oxidase subunit 7C, mitochondrial
Q9R0Q4	Mortality factor 4-like protein 2
P62862	Ubiquitin-like FUBI-ribosomal protein eS30 fusion protein
Q9DAI2	Intraflagellar transport protein 22 homolog
Q8BKZ9	Pyruvate dehydrogenase protein X component, mitochondrial
Q9CZX0	Elongator complex protein 3
Q921J4	Ubiquitin-conjugating enzyme E2 S
P29758	Ornithine aminotransferase, mitochondrial
Q8VI33	Transcription initiation factor TFIID subunit 9
Q4V9Z5	Seizure 6-like protein 2
E9Q401	Ryanodine receptor 2
Q9ET22	Dipeptidyl peptidase 2
Q3SZ57	Alpha-fetoprotein
Q9ERH4	Nucleolar and spindle-associated protein 1
0.22
0.009
0.229
0.046
0.009
0.183
0.055
0.037
0.028
0.037
0.147
