## Supplemental Table 4 for "Multiomic Analysis Reveals Molecular Pathways Associated with Intestinal Aggregation of α-Synuclein"

### Sheet: nitrite-treated unique protein 
Accession	Protein Name
Q15650	Activating signal cointegrator 1
P03973	Antileukoproteinase
Q9Y2X7	ARF GTPase-activating protein GIT1
Q00587	Cdc42 effector protein 1
Q99618	Cell division cycle-associated protein 3
Q6ZMG9	Ceramide synthase 6
Q96JM3	Chromosome alignment-maintaining phosphoprotein 1
Q9P021	Cysteine-rich PDZ-binding protein
Q49B96	Cytochrome c oxidase assembly protein COX19
Q96HY6	DDRGK domain-containing protein 1
A0A5F9ZHB6	DNA primase
Q9UPN9	E3 ubiquitin-protein ligase TRIM33
P05062	Fructose-bisphosphate aldolase B
O14893	Gem-associated protein 2
Q6AI08	HEAT repeat-containing protein 6
Q96AB3	Isochorismatase domain-containing protein 2
Q9BSK0	MARVEL domain-containing protein 1
Q9UPY8	Microtubule-associated protein RP/EB family member 3
Q9BU61	NADH dehydrogenase [ubiquinone] 1 alpha subcomplex assembly factor 3
Q9BVG9	Phosphatidylserine synthase 2
Q8IY37	Probable ATP-dependent RNA helicase DHX37
Q9NWX6	Probable tRNA(His) guanylyltransferase
Q96D05	Protein FAM241B
Q8NBL1	Protein O-glucosyltransferase 1
Q6ZS17	Rho family-interacting cell polarization regulator 1
A6NFM0	RNA polymerase II subunit J2
J3QL71	Secernin 2
A0A0A0MT33	SR-related CTD associated factor 8
Q99470	Stromal cell-derived factor 2
Q9BYX2	TBC1 domain family member 2A
A0A994J537	Tensin 3
Q96Q45	Transmembrane protein 237
P37268	Squalene synthase
Q9Y3A2	Probable U3 small nucleolar RNA-associated protein 11
Q02818	Nucleobindin-1
O43617	Trafficking protein particle complex subunit 3
F8W727	Ribosomal protein L32
P06858	Lipoprotein lipase
P62861	FAU ubiquitin-like and ribosomal protein S30
A0A0A0MRQ7	DPY30 domain containing 2
O95197-3	Isoform 3 of Reticulon-3
Q04771	Activin receptor type-1
A0A0A0MRJ1	non-specific serine/threonine protein kinase
Q969Q5	Ras-related protein Rab-24
Q86YZ3	Hornerin
P98179	RNA-binding protein 3
A0A3B3ITT5	60S ribosomal protein L29
Q3SZV7	Hemopexin
Q03111	Protein ENL
Q58FF6	Putative heat shock protein HSP 90-beta 4
Q14966	Zinc finger protein 638
Q9UQ84	Exonuclease 1
O00767	Stearoyl-CoA desaturase
A0A3B3IU55	Stonin-2
Q3KUS7	Complement factor B (Fragment)
Q6NSJ0	Myogenesis-regulating glycosidase
Q6PCT2	F-box/LRR-repeat protein 19
Q6DN03	Putative histone H2B type 2-C
P30536	Translocator protein
P48668	Keratin, type II cytoskeletal 6C
A0A8V8TKY5	Nibrin
H0YM05	Cilia and flagella associated protein 161 (Fragment)
Q16822	Phosphoenolpyruvate carboxykinase [GTP], mitochondrial
Q9BQC6	Ribosomal protein 63, mitochondrial
P28800	Alpha-2-antiplasmin
Q14117	Dihydropyrimidinase
A0A994J7J2	Zinc finger DHHC-type palmitoyltransferase 3
P04183	Thymidine kinase, cytosolic
U3KQK0	Histone H2B
Q13740	CD166 antigen
E7EVC7	Autophagy related 16 like 1
P42785	Lysosomal Pro-X carboxypeptidase
O95235	Kinesin-like protein KIF20A
Q8IYB1	Nucleotidyltransferase MB21D2
P04181	Ornithine aminotransferase, mitochondrial
H7C3K3	Arf-GAP with coiled-coil, ANK repeat and PH domain-containing protein
P68431	Histone H3.1
P62891	60S ribosomal protein L39
Q9NQW6	Anillin
P14635	G2/mitotic-specific cyclin-B1
Q96MG8	Protein-L-isoaspartate O-methyltransferase domain-containing protein 1
A0A8Q3WLM4	non-specific protein-tyrosine kinase
P10586	Receptor-type tyrosine-protein phosphatase F
Q9UBI6	Guanine nucleotide-binding protein G(I)/G(S)/G(O) subunit gamma-12
Q9Y605	MORF4 family-associated protein 1
O15460	Prolyl 4-hydroxylase subunit alpha-2
P68032	Actin, alpha cardiac muscle 1
P52732	Kinesin-like protein KIF11
Q16795	NADH dehydrogenase [ubiquinone] 1 alpha subcomplex subunit 9, mitochondrial
Q9H1E3	Nuclear ubiquitous casein and cyclin-dependent kinase substrate 1
A0A087X0W9	ubiquitinyl hydrolase 1
Q15582	Transforming growth factor-beta-induced protein ig-h3
O60879	Protein diaphanous homolog 2
Q92896	Golgi apparatus protein 1
P52789	Hexokinase-2
O60942	mRNA-capping enzyme
Q9NQS7	Inner centromere protein
Q6NUQ4	Transmembrane protein 214
E9PLN8	Vitamin K epoxide reductase domain-containing protein (Fragment)
A0A994J4R3	H1.10 linker histone
P36952	Serpin B5
Q9Y653	Adhesion G-protein coupled receptor G1
P26447	Protein S100-A4
Q9HD33	39S ribosomal protein L47, mitochondrial
P53803	DNA-directed RNA polymerases I, II, and III subunit RPABC4
P32320	Cytidine deaminase
P18085	ADP-ribosylation factor 4
Q9GZU8	PSME3-interacting protein
P13051	Uracil-DNA glycosylase
A0A2Y9D025	NADH dehydrogenase [ubiquinone] 1 alpha subcomplex subunit 6
Q99732	Lipopolysaccharide-induced tumor necrosis factor-alpha factor
Q06210	Glutamine--fructose-6-phosphate aminotransferase [isomerizing] 1
P23381	Tryptophan--tRNA ligase, cytoplasmic
P13995	Bifunctional methylenetetrahydrofolate dehydrogenase/cyclohydrolase, mitochondrial
Q2KJF1	Alpha-1B-glycoprotein
Q9BQ70	Transcription factor 25
O43399-3	Isoform 3 of Tumor protein D54
Q9Y6A5	Transforming acidic coiled-coil-containing protein 3
P30041	Peroxiredoxin-6
P20042	Eukaryotic translation initiation factor 2 subunit 2
M0R226	39S ribosomal protein L34, mitochondrial
P84101	Small EDRK-rich factor 2
P56192	Methionine--tRNA ligase, cytoplasmic
P99999	Cytochrome c
A0A3B3ISF9	Endothelin converting enzyme 1
A0A0A0MRR7	U1 small nuclear ribonucleoprotein C
Q99661	Kinesin-like protein KIF2C
O43776	Asparagine--tRNA ligase, cytoplasmic
Q9UNF1	Melanoma-associated antigen D2
Q14444	Caprin-1
P50135	Histamine N-methyltransferase
P11802	Cyclin-dependent kinase 4
